# Structural features of the amino acid sequences of Chromista nucleolin-like proteins

**DOI:** 10.1101/2025.03.02.641111

**Authors:** Darya P. Petrova, Nadezhda A. Potapova, Yekaterina D. Bedoshvili

**Author notes:** **Correspondence** Ye. Bedoshvili, Department of Ultrastructure of cell, Limnological Institute, Siberian Branch, Russian Academy of Sciences, 3 Ulan-Batorskaya st., Irkutsk 664033, Russia.

## Abstract

Nucleolins are multifunctional proteins localized in the centrosome and nucleus and involved in the processes of microtubule nucleation. Their structure is highly conserved in organisms that are evolutionarily distant from each other. The phylogeny of the kingdom Chromista was supported by marker genes, cell morphology and cytoskeletal features. In this study we identified general patterns of the nucleolin protein structure characteristic of this group - the structure of the N-terminal and central domains, including bipartite sequences that ensure nuclear localization, as well as RNA recognition motifs. We also noted features in the primary structure of these proteins, which may affect the conformation of the protein molecule. Each of the six clades identified during phylogenetic reconstruction has structural features of the N-terminal domains, bipartite nuclear localization sequences and sequences of RNA recognition motifs. The features we described allow us to classify the studied nucleolin sequences of Chromista as nucleolin-like proteins. In this study, we described for the first time the structure of nucleolin-like proteins in Chromista.
