## Supplementary material for "Structural features of the amino acid sequences of Chromista nucleolin-like proteins": Features of nucleolins and nucleolin-like proteins of the reference group and representatives of the Chromista kingdom

### Sheet: Лист2
Supplementary table S1. Features of nucleolins and nucleolin-like proteins of the reference group and representatives of the Chromista kingdom. The sequences used in the phylogenetic reconstruction are highlighted in green (Figure 2), the fragment in red is too short to allow a detailed analysis of the domain structure.
Abbreviation	Species	Strain	Accession number	Length, a.a.	Coil-coil	N-domen		Central domain			C-domain	Phosphorylation sites in N-domen						The group under phylogenetic reconstruction	The bipartite structure of nuclear localization (NLS)		RRM1								RRM2
							RRM-domain	RRM-domain	RRM-domain	RRM-domain		S28	S34	S145	S153	S184	S206		KRKK	KKQK	R/K	G	F/Y	G/A	F/Y	V	X	F/Y	L/I	F/Y	V/I	G/K	G/N	L
	Animals
NCLHs	Homo sapiens		NP_005372.2	710		307	308-379	394-462	487-556	573-643		S28	S34	S145	S153	S184	S206	4	KRKK	KKQK	R	K	F	G	Y	V	D	F	L	V	L	S	N	L
	Plants
NCLAt1	Arabidopsis thaliana		NP_175322.1	557		298	298-370	402-477					S			S		4			R	G	F	G	H	V	E	F	I	F	V	K	G	F
NCLAt2			ABE65946	636		384	385-456	480-554					S	P	E	D		4			K	G	Y	G	H	I	E	F	I	Y	V	R	G	F
	Fungi, Ascomycota
Nsr1pSc	Saccharomyces cerevisiae		NP_011675.1	414	128-166	168	169-242	268-341					S	D				4	KRKK	KKQK	R	G	Y	G	Y	V	D	F	L	F	L	G	N	L
	Chromista, Bacillariophyta, Coscinodiscophyceae
NCLAs	Attheya septentrionalis	train_CCMP2084	CAMPEP_0198297038	477	85-107	227	228-302	324-396					S	K					KKRK	KKAA	S	G	T	A	I	V	D	F	V	F	V	G	N	L
NCLAsu	Aulacoseira subarctica	Strain_CCAP_1002/5	CAMPEP_0172416706	457	8 46	209	210-281	306-378					S	D							S	G	T	A	F	V	E	F	L	F	V	G	N	L
NCLCp	Corethron pennatum	Strain_L29A3	CAMPEP_0200351852	385		223	224-295	318-385					S	D		S			KKRK	KKPA	S	G	T	A	I	I	V	F	V	F	N	G	N	L
NCLCh	Corethron hystrix	Strain_308	CAMPEP_0113315254	431	27-63	259	260-331	347-419					S	S		S		6	KKRK		S	G	R	A	F	V	V	F	V	F	V	G	N	L
NCLCw	Coscinodiscus wailesii	Strain_CCMP2513	CAMPEP_0172504650	314		97	96-167	190-262					T	D							S	G	K	A	F	I	T	F	I	F	M	G	N	L
NCLCcr	Cyclotella cryptica		GCA_013187285.1	320		10	11 84	121-193													R	G	F	G	F	V	T	L	L	Y	V	G	N	L
NCLCm	Cyclotella meneghiniana	Strain_CCMP_338	CAMPEP_0172286862	436	64-91	194	195-271	288-365					A	S				1	KKRK		S	G	T	A	V	I	E	F	V	F	V	G	N	L
NCLEa	Eucampia antarctica	Strain_CCMP1452	CAMPEP_0197824506	473		213	214-290	307-384					S	A		S		3	KKRK	KRPA	S	G	T	A	L	I	V	F	I	F	I	G	N	L
NCLEs	Extubocellulus spinifer	Strain_CCMP396	CAMPEP_0200425062	484		223	224-298	320-392					D	D				2	KKRK	KKAA	S	G	T	A	I	I	D	F	V	F	I	G	N	L
NCLO	Odontella		CAMPEP_0113540188	615	15-55 115-142	317	318-397	412-489	513-592				S	D	T	S		6	KSKK	KKAA	S	G	T	A	I	L	K	F	I	F	V	G	N	L
NCLOs	Odontella sinensis	Grunow_1884	CAMPEP_0183327124	620	12-108	336	337-416	439-516	539-616				S	D		S			KKRK	KKAA	S	G	N	A	I	L	K	F	I	F	I	G	N	L
NCLMp	Minutocellus polymorphus	Strain_NH13	CAMPEP_0181068464	483	4 51	226	227-304	321-398					S	D					KKRK	KKQA	S	G	T	A	I	L	E	F	V	F	I	G	N	L
NCLPi	Proboscia inermis	Strain_CCAP1064/1	CAMPEP_0171322014	630	4 42	208	209-286	388-455	476-553							S		3	KKRK	KTPK	S	G	T	A	I	M	D	F	V	F	V	G	N	L
NCLDf	Dactyliosolen fragilissimus		AMPEP_0184856460	480	10 59	235	236-312	329-406					S	D		S		3	KKRK	KTPK	S	G	T	A	I	I	V	F	V	F	V	G	N	L
NCLDc	Detonula confervacea	Strain_CCMP_353	AMPEP_0201714848	465		212	213-289	306-383					S	S		E		1	KKRK	KKVA	S	G	T	A	I	I	D	F	V	F	V	G	N	L
NCLPj	Psammoneis japonica		GCA_008632985.1	227		28	29-106																						L	Y	V	G	N	L
NCLLda	Leptocylindrus danicus var. apora	Strain_B651	CAMPEP_0116076190	488	20-70	285	286-362	370-447					S	S		S			KRKA		S	G	T	A	I	L	Y	F	V	F	C	G	N	L
	Chromista, Bacillariophyta, Mediophyceae
NCLCa	Chaetoceros affinis	CMP134	CAMPEP_0187019826	463	3-53 102-130	218	219-295	312-389					S	E		K		3	KKRK	KKAA	S	G	T	A	V	I	E	Y	V	F	V	G	N	L
NCLCd	Chaetoceros dichaeta	Strain_CCMP1751	CAMPEP_0198249782	473	3 36	225	226-297	319-391					S	E		S		3	KKRK	KKAA	S	G	T	A	I	I	V	F	V	F	V	G	N	L
NCLCc	Chaetoceros curvisetus		CAMPEP_0187051648	428	3 46	187	188-264	281-358					S	D					NKRK	KKAA	S	G	T	A	V	I	N	F	V	F	C	G	N	L
NCLChd	Chaetoceros debilis	Strain_MM31A-1	CAMPEP_0199885610	440		205	206-282	299-376					S	S				3	KKRK	KKAA	S	G	T	A	E	I	E	F	V	F	C	G	N	L
NCLCmu	Chaetoceros muellerii		GCA_019693545.1	320			01 88	120-197													R	G	F	G	F	V	T	L	L	Y	V	G	N	L
NCLCn	Chaetoceros neogracile	Strain_CCMP1317	CAMPEP_0200996096	454	7 46	215	216-292	309-386					S	D		S		3	KKRK	KKAA	S	G	T	A	V	M	K	F	V	F	V	G	N	L
NCLC	Chaetoceros sp.	Strain_GSL56	CAMPEP_0176490506	483	22-65	248	249-325	342-419					S	S		S			KKRK	KKAA	S	G	T	A	I	I	K	F	V	F	V	G	N	L
NCLCt1	Chaetoceros tenuissimus		GFH57734	464	6 49	219	220-296	313-390					S	S		D		3	KKRK	KKTA	S	G	T	A	I	I	K	F	V	F	C	G	N	L
NCLCt2			GCA_021927905.1	222		28	29-106																						L	Y	V	G	N	L
NCLCt3				154			01 88
NCLDbGSO104	Ditylum brightwellii	GSO104	CAMPEP_0193978842	605	7 106	265	266-343	353-435	462-539				S	D		S			KKRQR	KKKS	S	G	R	A	I	V	E	F	V	F	V	A	N	L
NCLDbGSO105		GSO105	CAMPEP_0187343364	564		106	107-184	236-314	340-418	440-517			P	T		S					T	G	R	M	I	V	E	F	V	H	I	R	N	L
NCLSco1	Skeletonema costatum	Strain_1716	CAMPEP_0113382696	459	51-78	209	210-286	303-380					S	S				1	KKRK	KKQH	S	G	T	A	I	I	Q	F	V	F	V	G	X	L
NCLSco2			GCA_018806925.1	328		26	27-105	138-215													R	G	F	G	F	V	T	F	L	Y	V	G	N	L
NCLSd	Skeletonema dohrnii		CAMPEP_0192149184	467	53-80	218	219-295	312-389					S	S				1	KKRK	KKQH	S	G	T	A	I	I	Q	F	V	F	V	G	N	L
NCLSj	Skeletonema japonicum	Strain_CCMP2506	CAMPEP_0201714848	393	49-86	207	208-284	301-378					S	S				1	KKRK	KKQH	S	G	T	A	I	I	A	F	V	F	V	G	N	L
NCLSma	Skeletonema marinoi		CAMPEP_0192255698	399		149	150-226	243-320					S	S					KKRK	KKQH	S	G	T	A	I	I	A	F	V	F	V	G	N	L
NCLSme	Skeletonema menzelii	CCMP793	CAMPEP_0192260656	461	55-88	213	214-290	307-384					S	S				1	KKRK	KKQH	S	G	T	A	I	I	A	F	V	F	V	G	N	L
NCLTa	Thalassiosira antarctica	Strain_CCMP982	CAMPEP_0200105952	498		247	248-324	341-418					S	S		E		1	KKRK	KIAK	S	G	T	A	I	I	D	F	V	F	V	G	N	L
NCLTg	Thalassiosira gravida	Strain_GMp14c1	CAMPEP_0200706132	201		17	18-94	111-188											KK		S	G	T	A	I	I	Q	F	V	F	V	G	N	L
NCLTm	Thalassiosira miniscula	Strain_CCMP1093	CAMPEP_0201039624	539		291	292-368	385-462					S	E		E		1	KKRK	KKMH	S	G	T	A	I	I	A	F	V	F	V	G	N	L
NCLTr1	Thalassiosira rotula	CCMP3096	CAMPEP_0192986036	799		250	251-327	344-421	552-628	645-722																			V	F	V	G	N	L
NCLTr2			CAMPEP_0192984116	707		502	503-587																						V	F	V	G	N	L
NCLTp	Thalassiosira punctigera	Strain_Tpunct2005C2	CAMPEP_0172573236	468		34	35-11	282-358	375-452				S	E		S			KKRK	KLQK	S	G	T	A	I	I	D	F	V	F	V	G	N	L
NCLTo1	Thalassiosira oceanica	CCMP1005	CAMPEP_0192893618	475		261	262-338	355-432					S	D		E		1	KKRK	KKQS	S	G	T	A	I	I	E	F	V	F	V	G	N	L
NCLTo2			GCA_019693575.1	358		49	50-128	159-236													R	G	F	G	F	V	T	L	V	Y	V	G	N	L
NCLTw	Thalassiosira weissflogii	CCMP1010	CAMPEP_0193030086	423		250	251-327	344-421					S	D		D		1	KKRK	KKQN	S	G	T	A	I	I	E	F	V	F	V	G	N	L
	Chromista, Bacillariophyta, Bacillariophyceae, Fragilariophycidae
NCLAg	Asterionellopsis glacialis	Strain_CCMP134	CAMPEP_0199885610	477	6 48	202	203-307	324-401						S				3	KKRK	KKVA	S	G	T	A	I	I	D	F	V	F	I	G	N	L
NCLAf	Asterionella formosa		GCA_002256025.1	351		52	53-131	156-233													R	G	F	G	F	V	T	L	L	Y	V	G	N	V
NCLGo	Grammatophora oceanica	Strain_CCMP_410	CAMPEP_0194066874	416		217	218-298	317-396					S	S					KKIK		S	G	T	A	I	L	E	F	I	F	V	G	N	M
NCLCt	Cyclophora tenuis	Strain_ECT3854	CAMPEP_0116568232	153			1 71	88-153						S
NCLFc1	Fragilaria crotonensis		GCA_022925895.1	325		21	22-100	128-205													R	G	F	G	F	V	T	L	L	Y	V	G	N	L
NCLFc2				255		13	14-91	121-198													R	G	F	G	F	I	T	M	L	F	V	G	N	L
NCLScom	Staurosira complex	Strain_CCMP2646	CAMPEP_0202480532	484	5 53	242	243-320	337-414						S		S			KRK	KRAA	S	G	T	A	V	L	D	F	V	F	I	G	N	L
NCLSr	Synedropsis recta cf	Strain_CCMP1620	CAMPEP_0119029530	467	4 45	228	229-305	322-399					D	K		D		3	KKRK	KKAA	S	G	T	A	I	L	D	F	V	F	V	G	N	L
NCLTn	Thalassionema nitzschioides	Strain_L26-B	CAMPEP_0200189588	495	3 51	248	249-325	342-419					T	E		D		3	KKRK	KKVA	S	G	T	A	V	L	E	F	V	F	V	G	N	L
NCLTan	Thalassiothrix antarctica	Strain_L6-D1	CAMPEP_0200976002	551	3 50	294	295-371	389-466				E	K	E		S	K	3	KKRK	KKVA	S	G	T	A	L	V	E	F	V	F	V	G	N	L
	Chromista, Bacillariophyta, Bacillariophyceae, Bacillariophycidae
NCLA1	Amphiprora sp.		CAMPEP_0186496194	572	17 63	262	263-339	356-433					S	D		S			KKRK	KRAA	S	G	T	A	I	V	D	F	V	F	V	G	N	L
NCLA2			CAMPEP_0186494430	346		101	102-183	208-312						V		T					R	G	Y	G	H	L	V	V	V	M	L	H	G	L
NCLAp	Amphiprora paludosa	Strain_CCMP125	CAMPEP_0172439098	516	16-70	259	260-336	358-430					S	D		S			KKRK	KKAA	S	G	T	A	I	L	N	F	V	F	V	G	N	L
NCLAr1	Astrosyne radiata	Strain_13vi08-1A	CAMPEP_0116841308	475		234	235-312	329-406					D	K					KKRK	KKPA	S	G	T	A	V	V	E	F	V	F	V	G	N	L
NCLAr2			CAMPEP_0116825782	390		194	195-272	288-366					E	S							K	G	A	C	N	I	V	F	L	F	M	G	G	L
NCLCa	Craspedostauros australis		GCA_026770025.1	234		28	29-106
NCLCfu	Cylindrotheca fusiformis		GCA_019693525.1	231		28	29-106
NCLE	Entomoneis sp.	Strain_CCMP2396	CAMPEP_0198143918	510	1 66	256	257-333	350-427					T	K		S			KKRK	KRVA	S	G	T	A	V	I	D	F	V	F	V	G	N	K
NCLEp	Epithemia pelagica		GCA_946965045.2	222		21	22-99
NCLFk	Fragilariopsis kerguelensis	L26 C5	CAMPEP_0188090752	532		271	272-349	366-443					S			S		2	KKRK	KKQK	S	G	T	A	V	V	E	F	V	F	V	G	N	L
NCLFs1	Fistulifera solaris		AX26996	513		274	275-351	368-445					S	E		D		1	KRK	KKAA	S	G	T	A	I	I	E	F	V	F	V	G	N	L
NCLFs2			GCA_030295235.1	299			1 77	107-184						E							C	G	F	C	F	V	E	Y	L	Y	V	G	N	L
NCLFs3				301			1 77	107-184													C	G	F	C	F	V	E	Y	L	Y	V	G	N	L
NCLPa	Pseudo-nitzschia arenysensis	Strain_B593	CAMPEP_0116132178	478	1 56	220	221-298	315-392					S	D		S		2	KKRK	KKQA	S	G	T	A	I	I	D	F	V	F	V	G	N	L
NCLPau	Pseudo-nitzschia australis	Strain_10249_10	CAMPEP_0199647454	326		87	88-165	182-259											KKRK	KKQA	S	G	T	A	I	V	D	F	V	F	V	G	N	L
NCLPd	Pseudo-nitzschia delicatissima	Strain_B596	CAMPEP_0116087058	484	1 56	235	236-313	330-407					S	E		S		2	KKRK	KKQA	S	G	T	A	I	L	D	F	V	F	V	G	N	L
NCLPf	Pseudo-nitzschia fraudulenta	Strain_WWA7	CAMPEP_0199768364	463	5 58	218	219-296	313-390					S	S				2	KKRK	KKQA	S	G	T	A	I	I	D	F	V	F	V	G	N	L
NCLPh	Pseudo-nitzschia heimii	Strain_UNC1101	AMPEP_0197174812	484	2 56	237	238-315	332-409					S	A		S		2	KKRK	KKQA	S	G	T	A	I	V	D	F	V	F	V	G	N	L
NCLPp	Pseudo-nitzschia pungens	Strain_cf._cingulata	CAMPEP_0172357530	495	24 83	257	258-335	352-429					S	S		S			KKRK	KKQA	S	G	T	A	I	L	D	F	V	F	V	G	N	L
NCLN	Nitzschia sp.		CAMPEP_0113483208	889		127	128-234	443-520	537-614
NCLNpa	Nitzschia palea		GCA_019593585.1	314			01 87	115-192					K								R	G	F	G	F	V	T	L	L	Y	V	G	N	L
NCLNp	Nitzschia punctata	Strain_CCMP561	CAMPEP_0199344528	487	1 53	254	255-332	349-426						D		S		2	KKRK	KKQA	S	G	T	A	I	I			V	F	V	G	N	L
NCLNi1	Nitzschia inconspicua		GCA_019154785.2	327		25	26-104	132-209													R	G	F	G	F	V	T	L	F	P	Y	I	F	F
NCLNi2				356		53	54-132	156-240													R	G	F	G	F	V	T	L	L	Y	V	G	N	L
NCLPt	Phaeodactylum tricornutum	bd|286		104		19	20-97
	Chromista, Ochrophyta, Bolidophyceae
NCLPsp	Parmales sp. scaly parma		GMI49648.1	472	3 36	231	232-303	324-396					K	S	S	S		3	KKRK	KAKV	S	G	T	A	I	I	A	F	V	F	M	G	N	L
NCLTv	Triparma verrucosa		GMH89355.1	477	8 49	239	240-311	333-405					S	D		S		6	KRK	KKAA	S	G	T	C	F	L	V	F	V	F	I	G	N	L
NCLTs	Triparma strigata		GMH80904.1	478	8 49	240	241-312	334-406					S	D		S		6	KRK	KKAA	S	G	T	C	F	L	V	F	V	F	I	G	N	L
NCLTc	Triparma columacea		GMI44946.1	497	7 55	263	264-335	356-428					S	D	K	S		6	KRK	KASK	S	G	T	A	Y	I	V	F	V	F	I	G	N	L
	Chromista, Ochrophyta, Eustigmatophyceae
NCLNsa	Nannochloropsis salina		TFJ84952.1	597		269	270-342	372-444					S	G		E		5	KKRK	KKSK	S	G	T	A	Y	I	V	F	V	F	I	G	N	L
NCLNg	Nannochloropsis gaditana		EWM22861.1	532	189-222	275	276-348	378-450					S	S		E		5	KKRK	KKSK	S	G	T	A	Y	I	V	F	V	F	I	G	N	L
	Chromista, Ochrophyta, Xanthophyceae
NCLTmi	Tribonema minus		KAG5185508.1	321		100	101-174	189-261								E		5	KK		S	G	T	A	F	V	V	F	V	F	I	G	N	L
	Chromista, Bigyra, Bicosoecophyceae
NCLCr	Cafeteria roenbergensis		KAA0148047.1	470		218	219-291	304-377					A	D				4			K	G	I	A	N	V	V	F	L	F	M	G	G	L
	Chromista, Ciliophora, Heterotrichea
NCLBs	Blepharisma stoltei		CAG9333008.1	268		77	78-149	171-242						S				4	KK	KPQK	K	G	S	A	F	I	K	F	V	F	V	G	N	L
	Chromista, Ciliophora, Spirotrichea
NCLMc	Moneuplotes crassus		CAI2361853.1	607	3 30	357	358-429	452-523					E	E				4	KKNK	KKAA	Q	G	I	G	F	V	E	F	I	F	I	G	N	L
NCLSl	Stylonychia lemnae		CDW77455.1	404	19-39	134	135-206	234-305									Q	4	KAKK	KQKK	K	G	Y	A	F	I	R	F	V	F	V	G	N	L
	Chromista, Ciliophora, Conoidasida
NCLCsu	Cystoisospora suis		PHJ16330.1	719		473	472-539	586-658				V	T	D	C			4	RKRK		K	G	I	A	F	I	T	F	I	V	V	R	N	L
	Chromista, Myzozoa, Dinophyceae
NCLEv	Effrenium voratum		CAJ1356316.1	234		18	19-92	106-179													Q	G	Y	G	F	V	E	F	L	F	I	G	N	L
NCLPg	Polarella glacialis		CAE8669181.1	253		14	15-88	102-175													Q	G	Y	G	F	V	E	F	L	F	I	G	N	L
	Chromista, Myzozoa, Perkinsea
NCLPo1	Perkinsus olseni		KAF4696856.1	658		414	415-487	520-592				V	R	D			E				K	G	F	A	F	L	D	F	V	F	V	G	N	L
NCLPo2			KAF4653580.1	686		443	444-516	549-621				V	R	D			E				K	G	F	A	F	L	D	F	V	F	V	G	N	L
NCLPm	Perkinsus marinus	ATCC 50983	XP_002780572.1	540		294	295-367	402-474						D			E				K	G	F	A	F	L	D	F	V	F	V	G	N	L
	Chromista, Myzozoa, Dinophyceae
NCLSmi	Symbiodinium microadriaticum		CAE7740106.1	364		130	131-202	226-298											KKSK		S	G	T	A	V	L	T	F	V	F	V	G	N	L
	SAR, Endomyxa, Phytomyxea
NCLPbr	Plasmodiophora brassicae		SPQ94421.1	501		277	278-350	373-445					S	S	P		E	4		KKVA	R	G	I	A	F	I	E	F	V	F	V	G	N	L
	Chromista, Cryptophyta, Cryptophyceae
NCLGt	Guillardia theta		XP_005826854.1	270		25	26-97	126-198										5	KAKK		A	G	F	G	F	L	T	F	I	F	M	G	N	L
NCLG	Cryptophyta sp.		KAJ1491442.1	596		351	352-423	449-521					S	D	A		E	5	KAKK	KKKA	S	G	F	G	F	L	T	F	L	F	M	G	N	L
	Chromista, Haptophyta, Pavlovophyceae
NCLDlu	Diacronema lutheri		KAG8461119.1	629		382	383-456	478-551				G	S	D	D		H	4	KR	KKAK	G	R	G	V	A	F	V	S	L	F	V	G	N	L
NCLP	Pavlovales sp.		KAJ1616127.1	354		79	80-170	204-276										4	RK		S	R	N	A	Y	I	V	F	V	F	V	G	N	P
